# Metabolomics of bacterial-fungal pairwise interactions reveal conserved molecular mechanisms

**DOI:** 10.1101/2023.03.13.532449

**Authors:** Gordon T. Luu, Jessica C. Little, Emily C. Pierce, Manon Morin, Celine A. Ertekin, Benjamin E. Wolfe, Oliver Baars, Rachel J. Dutton, Laura M. Sanchez

**Affiliations:** Department of Chemistry and Biochemistry, University of California Santa Cruz, Santa Cruz, California, 95064; Department of Pharmaceutical Sciences, University of Illinois at Chicago, Chicago, Illinois, 60612; Division of Biological Sciences, University of California San Diego, La Jolla, California, 92093; Center for Microbiome Innovation, Jacobs School of Engineering, University of California San Diego, La Jolla, 92093; Department of Biology, Tufts University, Medford, Massachusetts, 02155; Tufts University Sensory and Science Center, Medford Massachusetts, 02155; Department of Entomology and Plant Pathology, North Carolina State University, Raleigh, North Carolina, 27607

## Abstract

Bacterial-fungal interactions (BFIs) can shape the structure of microbial communities, but the small molecules mediating these BFIs are often understudied. We explored various optimization steps for our microbial culture and chemical extraction protocols for bacterial-fungal co-cultures, and liquid chromatography-tandem mass spectrometry (LC-MS/MS) revealed that metabolomic profiles are mainly comprised of fungi derived features, indicating that fungi are the key contributors to small molecule mediated BFIs. LC-inductively coupled plasma MS (LC-ICP-MS) and MS/MS based dereplication using database searching revealed the presence of several known fungal specialized metabolites and structurally related analogues in these extracts, including siderophores such as desferrichrome, desferricoprogen, and palmitoylcoprogen. Among these analogues, a novel putative coprogen analogue possessing a terminal carboxylic acid motif was identified from *Scopulariopsis* spp. JB370, a common cheese rind fungus, and its structure was elucidated via MS/MS fragmentation. Based on these findings, filamentous fungal species appear to be capable of producing multiple siderophores with potentially different biological roles (i.e. various affinities for different forms of iron). These findings highlight that fungal species are important contributors to microbiomes via their production of abundant specialized metabolites and their role in complex communities should continue to be a priority.
