## Supplemental File 2 for "Metabolomics of bacterial-fungal pairwise interactions reveal conserved molecular mechanisms"

# MZmine2 Output for Select Features
# rows with suffix "falcon50" are from Dataset 4; all other rows are from Dataset 3
Putative Annotation	Pyripyropene O	ML-236A	Cyclopeptine
row m/z	527.2851372	307.1901906	281.1284688
row retention time	5.016664286	5.659205556	5.323061111
cca_1_1_38_1_2291.mzML filtered smooth Peak area	120.2296628	0	0
cca_1_2_38_1_2305.mzML filtered smooth Peak area	62.49129722	0	0
cca_1_3_38_1_2335.mzML filtered smooth Peak area	125.8230666	0	0
cca_falcon50_1_14_1_2628.mzML filtered smooth Peak area	61.65896987	0	0
cca_falcon50_2_14_1_2639.mzML filtered smooth Peak area	145.1835039	0	0
cca_falcon50_3_14_1_2646.mzML filtered smooth Peak area	98.12113357	0	0
jb182_1_1_39_1_2292.mzML filtered smooth Peak area	24.88440301	0	0
jb182_1_2_39_1_2310.mzML filtered smooth Peak area	29.05718713	0	0
jb182_1_3_39_1_2330.mzML filtered smooth Peak area	22.79210939	0	0
jb182_falcon50_1_15_1_2629.mzML filtered smooth Peak area	12.02455381	0	0
jb182_falcon50_2_15_1_2640.mzML filtered smooth Peak area	53.32920815	0	0
jb182_falcon50_3_15_1_2647.mzML filtered smooth Peak area	72.27750237	0	0
jb418_1_1_41_1_2306.mzML filtered smooth Peak area	10.92175546	0	0
jb418_1_2_41_1_2317.mzML filtered smooth Peak area	112.6851538	0	0
jb418_1_3_41_1_2325.mzML filtered smooth Peak area	110.6218158	0	0
jb5_1_1_40_1_2312.mzML filtered smooth Peak area	71.07023601	0	0
jb5_1_2_40_1_2315.mzML filtered smooth Peak area	47.78360332	0	0
jb5_1_3_40_1_2333.mzML filtered smooth Peak area	70.70485683	0	0
jb5_falcon50_1_16_1_2630.mzML filtered smooth Peak area	96.50414004	0	0
jb5_falcon50_2_16_1_2641.mzML filtered smooth Peak area	95.1564441	0	0
jb5_falcon50_3_16_1_2648.mzML filtered smooth Peak area	83.25047373	0	0
k12_1_1_42_1_2297.mzML filtered smooth Peak area	59.86120217	0	0
k12_1_2_42_1_2313.mzML filtered smooth Peak area	118.0086045	0	0
k12_1_3_42_1_2334.mzML filtered smooth Peak area	29.92060984	0	0
k12_falcon50_1_17_1_2631.mzML filtered smooth Peak area	56.71981095	0	0
k12_falcon50_2_17_1_2642.mzML filtered smooth Peak area	88.63331969	0	0
k12_falcon50_3_17_1_2649.mzML filtered smooth Peak area	113.156623	0	0
meoh_h2o_37_1_2289.mzML filtered smooth Peak area	0	0	0
meoh_h2o_37_1_2296.mzML filtered smooth Peak area	0	0	0
meoh_h2o_37_1_2302.mzML filtered smooth Peak area	0	0	0
meoh_h2o_37_1_2308.mzML filtered smooth Peak area	0	0	0
meoh_h2o_37_1_2314.mzML filtered smooth Peak area	0	0	0
meoh_h2o_37_1_2320.mzML filtered smooth Peak area	0	0	0
meoh_h2o_37_1_2326.mzML filtered smooth Peak area	0	0	0
meoh_h2o_37_1_2332.mzML filtered smooth Peak area	0	0	0
meoh_h2o_37_1_2338.mzML filtered smooth Peak area	0	0	0
meoh_water_falcon50_1_13_1_2624.mzML filtered smooth Peak area	5.047664837	0	0
meoh_water_falcon50_1_13_1_2627.mzML filtered smooth Peak area	24.61979905	0	0
meoh_water_falcon50_2_13_1_2638.mzML filtered smooth Peak area	2.721552009	0	0
meoh_water_falcon50_3_13_1_2645.mzML filtered smooth Peak area	47.20366267	0	0
pen12_1_1_43_1_2311.mzML filtered smooth Peak area	1326.031972	0	0
pen12_1_2_43_1_2339.mzML filtered smooth Peak area	1322.56484	0	0
pen12_1_3_43_1_2340.mzML filtered smooth Peak area	1851.58699	0	0
pen12_big_falcon50_1_19_1_2633.mzML filtered smooth Peak area	27929.36069	3049.119012	4572.020782
pen12_big_falcon50_2_19_1_2644.mzML filtered smooth Peak area	34718.63134	3642.625858	5398.604601
pen12_big_falcon50_3_19_1_2651.mzML filtered smooth Peak area	20386.52849	3198.23855	4946.761067
pen12_jb182_1_1_44_1_2309.mzML filtered smooth Peak area	1531.085896	0	0
pen12_jb182_1_2_44_1_2322.mzML filtered smooth Peak area	743.9369203	0	0
pen12_jb182_1_3_44_1_2323.mzML filtered smooth Peak area	313.7832925	0	0
pen12_jb418_1_1_46_1_2304.mzML filtered smooth Peak area	849.4596033	0	0
pen12_jb418_1_2_46_1_2319.mzML filtered smooth Peak area	1078.930207	0	0
pen12_jb418_1_3_46_1_2324.mzML filtered smooth Peak area	1087.544779	0	0
pen12_jb5_1_1_45_1_2293.mzML filtered smooth Peak area	1926.248524	0	0
pen12_jb5_1_2_45_1_2299.mzML filtered smooth Peak area	5133.769569	0	0
pen12_jb5_1_3_45_1_2329.mzML filtered smooth Peak area	1045.852235	0	0
pen12_k12_1_1_47_1_2298.mzML filtered smooth Peak area	2268.249357	0	0
pen12_k12_1_2_47_1_2300.mzML filtered smooth Peak area	1006.688709	0	0
pen12_k12_1_3_47_1_2307.mzML filtered smooth Peak area	1368.495821	0	0
